# CCT2 expression marks a translation-activated state in sporadic ALS motor neurons and is associated with functional decline

**DOI:** 10.64898/2026.10.06.757033

**Authors:** Priyanka Bhandary, Yizhou Wang, Mohamed Omar, Jason H. Moore, Zhiping Paul Wang

## Abstract

Sporadic disease accounts for about 90% of amyotrophic lateral sclerosis (ALS) cases, and its biological heterogeneity is a major contributor to the failure of trials that enroll patients under a single diagnosis. Because sporadic ALS lacks a shared genetic anchor, identifying biological signals is critical for effective patient stratification. We analyzed induced pluripotent stem cell–derived motor neurons from 619 AnswerALS participants using transcriptomics, proteomics, and whole-genome sequencing and identified CCT2 as the first single-gene marker of a molecular state within sporadic ALS, providing a measurable basis for trial enrollment according to biology. We first anchored the analysis in known ALS genotypes. C9orf72 and SOD1 motor neurons did not converge on a common signature but retained genotype-specific differences that bulk postmortem tissue compresses. Scoring 391 sporadic patients along three transcriptomic axes (bioenergetic stress, cell cycle, and inflammation) resolved three states. One state was marked by CCT2, a TRiC chaperonin subunit, which distinguished it from the quiescent state with an area under the curve of 0.892. CCT2 was also elevated at the protein level and associated with the rate of ALSFRS-R decline, although this association weakened after adjustment for culture composition. Upstream regulator analysis placed this state downstream of MYC and mTORC1 activation. No germline test across 360 whole genomes explained these states. Validation using Target ALS data showed that the relationship between CCT2 and the cell cycle program was also present in postmortem cortex enriched for layer 5b projection neurons.
