## Supplementary material for "CCT2 expression marks a translation-activated state in sporadic ALS motor neurons and is associated with functional decline": genomic

Analysis	Test	Result
Genome-wide rare damaging burden	ANOVA	P = 0.86
Genome-wide rare damaging burden	Kruskal-Wallis	P = 0.05
Genome-wide rare LoF burden	ANOVA	P = 0.30
CCT2 rare damaging carriers	carrier count	0 of 360 patients
CCT2 cis-eQTL	linear model, 3,782 variants	minimum FDR q = 0.712
CCT2 cis-eQTL in ALS GWAS	lookup, top 50 variants	42 of 50 matched, minimum P = 0.116
TRiC complex carrier rate	chi-square	P = 0.19
TRiC complex burden	ANOVA	P = 0.35
MYC target pathway burden	Kruskal-Wallis	P = 0.85
MYC target carrier rate	chi-square	P = 0.73
MYC target per-gene scan	Fisher, 128 genes	top hit XPOT, q = 0.362
Genomic k-means vs subtype	adjusted Rand index	-0.005
Blind genomic consensus, k = 2	adjusted Rand index	0.003 (359/1 split)
