## Supplementary material for "CCT2 expression marks a translation-activated state in sporadic ALS motor neurons and is associated with functional decline": clinical

Endpoint	n	S-ALS-3 vs S-ALS-2 beta	Subtype P	Subtype FDR q	CCT2 beta (per SD)	CCT2 P	CCT2 FDR q
Grip strength slope (lb/yr)	66	-15.7978797122247	0.00664395729856173	0.120820887615671	-9.87964370305955	0.00345577794765575	0.0709720796314739
VC %pred slope (/yr)	163	-9.4551302654685	0.0105061641404931	0.120820887615671	-4.00691857393605	0.0392657795084707	0.301037642898275
ALSFRS-R slope PORTAL (/mo)	191	-0.191437170963117	0.0882628051283592	0.599009057252239	-0.153417794756453	0.00617148518534556	0.0709720796314739
Number of visits (retention)	306	-0.501597053287801	0.104175488217781	0.599009057252239	0.0329283864687805	0.835746329667561	0.920293322299115
CNS lability baseline	163	0.978009216269115	0.18301400854768	0.84161863580551	0.474523404613133	0.217885018506411	0.772512752244476
CBS baseline (0-20)	234	0.539022212849203	0.232318250862303	0.84161863580551	-0.163554267363619	0.485938386736855	0.798327349639118
Body weight slope (kg/yr)	151	1.50016643251711	0.256144802201677	0.84161863580551	0.708921502347979	0.310167121519462	0.798327349639118
Uric acid baseline (mg/dL)	67	-0.296718829096335	0.394530556936595	0.972098602083799	-0.162857605608635	0.348504364361994	0.798327349639118
BMI slope (/yr)	136	0.330778532147335	0.498922229350271	0.972098602083799	0.0876723479294538	0.742622209471022	0.920293322299115
CBS behavioral slope (/yr)	68	1.6300068975106	0.505625467543603	0.972098602083799	1.49382650349654	0.235112576770058	0.772512752244476
Creatinine baseline (mg/dL)	79	0.0349001096605419	0.513241706648156	0.972098602083799	0.0184858501756331	0.453130665024548	0.798327349639118
LMN burden (n regions)	303	-0.103988151116957	0.582606929880907	0.972098602083799	-0.0331147077065078	0.734727368358005	0.920293322299115
Brisk-DTR count baseline	280	0.266554506340055	0.589357837649722	0.972098602083799	0.297693887094015	0.233593402182645	0.772512752244476
Ashworth mean baseline (1-5)	288	0.0361114461969451	0.640489235314579	0.972098602083799	-0.00757644126772616	0.849006095456804	0.920293322299115
UMN-sign count baseline	276	-0.102473763030809	0.759114294994747	0.972098602083799	-0.144140522965881	0.389017763535575	0.798327349639118
Ashworth slope (/yr)	142	-0.024325135364884	0.765593897963575	0.972098602083799	-0.0423222613189264	0.337068570337397	0.798327349639118
El Escorial certainty (1-5)	304	-0.0396955354006729	0.780024969171326	0.972098602083799	-0.00728498426890415	0.920293322299115	0.920293322299115
UMN burden (n regions)	301	0.0274421985785663	0.875304192590503	0.972098602083799	0.0662384964507575	0.462282016571351	0.798327349639118
ALSFRS-R baseline (0-48)	300	-0.117713119292012	0.915337142393922	0.972098602083799	-0.0616878642238355	0.913720335344525	0.920293322299115
El Escorial certainty PORTAL (1-5)	304	-0.012336478465904	0.92771433294749	0.972098602083799	0.00981150541040353	0.887971324166719	0.920293322299115
CBS cognitive slope (/yr)	110	-0.058884174363945	0.929289783415929	0.972098602083799	0.394473225763905	0.235086652988817	0.772512752244476
HHD megascore slope (z/yr)	72	-0.0128374341778228	0.936346522160891	0.972098602083799	-0.0300102939871408	0.742606812014966	0.920293322299115
UMN-sign slope (/yr)	123	0.0179521714592893	0.972098602083799	0.972098602083799	0.133057442569902	0.629586318089849	0.920293322299115
