## Supplementary material for "CCT2 expression marks a translation-activated state in sporadic ALS motor neurons and is associated with functional decline": axiscomp

Axis	Hallmark gene set	Genes in axis
Metabolic	HALLMARK_OXIDATIVE_PHOSPHORYLATION	512
Metabolic	HALLMARK_FATTY_ACID_METABOLISM	512
Metabolic	HALLMARK_GLYCOLYSIS	512
Cell cycle	HALLMARK_E2F_TARGETS	610
Cell cycle	HALLMARK_G2M_CHECKPOINT	610
Cell cycle	HALLMARK_MYC_TARGETS_V1	610
Cell cycle	HALLMARK_DNA_REPAIR	610
Inflammation	HALLMARK_TNFA_SIGNALING_VIA_NFKB	538
Inflammation	HALLMARK_INTERFERON_GAMMA_RESPONSE	538
Inflammation	HALLMARK_COMPLEMENT	538
