## Supplementary material for "CCT2 expression marks a translation-activated state in sporadic ALS motor neurons and is associated with functional decline": axisgenes

Gene	Axis
ABCB7	AXIS_METABOLIC
ACAA1	AXIS_METABOLIC
ACAA2	AXIS_METABOLIC
ACADM	AXIS_METABOLIC
ACADSB	AXIS_METABOLIC
ACADVL	AXIS_METABOLIC
ACAT1	AXIS_METABOLIC
ACO2	AXIS_METABOLIC
AFG3L2	AXIS_METABOLIC
AIFM1	AXIS_METABOLIC
ALAS1	AXIS_METABOLIC
ALDH6A1	AXIS_METABOLIC
ATP1B1	AXIS_METABOLIC
ATP5F1A	AXIS_METABOLIC
ATP5F1B	AXIS_METABOLIC
ATP5F1C	AXIS_METABOLIC
ATP5F1D	AXIS_METABOLIC
ATP5F1E	AXIS_METABOLIC
ATP5MC1	AXIS_METABOLIC
ATP5MC2	AXIS_METABOLIC
ATP5MC3	AXIS_METABOLIC
ATP5ME	AXIS_METABOLIC
ATP5MF	AXIS_METABOLIC
ATP5MG	AXIS_METABOLIC
ATP5PB	AXIS_METABOLIC
ATP5PD	AXIS_METABOLIC
ATP5PF	AXIS_METABOLIC
ATP5PO	AXIS_METABOLIC
ATP6AP1	AXIS_METABOLIC
ATP6V0B	AXIS_METABOLIC
ATP6V0C	AXIS_METABOLIC
ATP6V0E1	AXIS_METABOLIC
ATP6V1C1	AXIS_METABOLIC
ATP6V1D	AXIS_METABOLIC
ATP6V1E1	AXIS_METABOLIC
ATP6V1F	AXIS_METABOLIC
ATP6V1G1	AXIS_METABOLIC
ATP6V1H	AXIS_METABOLIC
BAX	AXIS_METABOLIC
BCKDHA	AXIS_METABOLIC
BDH2	AXIS_METABOLIC
CASP7	AXIS_METABOLIC
COX10	AXIS_METABOLIC
COX11	AXIS_METABOLIC
COX15	AXIS_METABOLIC
COX17	AXIS_METABOLIC
COX4I1	AXIS_METABOLIC
COX5A	AXIS_METABOLIC
COX5B	AXIS_METABOLIC
COX6A1	AXIS_METABOLIC
COX6B1	AXIS_METABOLIC
COX6C	AXIS_METABOLIC
COX7A2	AXIS_METABOLIC
COX7A2L	AXIS_METABOLIC
COX7B	AXIS_METABOLIC
COX7C	AXIS_METABOLIC
COX8A	AXIS_METABOLIC
CPT1A	AXIS_METABOLIC
CS	AXIS_METABOLIC
CYB5A	AXIS_METABOLIC
CYB5R3	AXIS_METABOLIC
CYC1	AXIS_METABOLIC
CYCS	AXIS_METABOLIC
DECR1	AXIS_METABOLIC
DLAT	AXIS_METABOLIC
DLD	AXIS_METABOLIC
DLST	AXIS_METABOLIC
ECH1	AXIS_METABOLIC
ECHS1	AXIS_METABOLIC
ECI1	AXIS_METABOLIC
ETFA	AXIS_METABOLIC
ETFB	AXIS_METABOLIC
ETFDH	AXIS_METABOLIC
FDX1	AXIS_METABOLIC
FH	AXIS_METABOLIC
FXN	AXIS_METABOLIC
GLUD1	AXIS_METABOLIC
GOT2	AXIS_METABOLIC
GPI	AXIS_METABOLIC
GPX4	AXIS_METABOLIC
GRPEL1	AXIS_METABOLIC
HADHA	AXIS_METABOLIC
HADHB	AXIS_METABOLIC
HCCS	AXIS_METABOLIC
HSD17B10	AXIS_METABOLIC
HSPA9	AXIS_METABOLIC
HTRA2	AXIS_METABOLIC
IDH1	AXIS_METABOLIC
IDH2	AXIS_METABOLIC
IDH3A	AXIS_METABOLIC
IDH3B	AXIS_METABOLIC
IDH3G	AXIS_METABOLIC
IMMT	AXIS_METABOLIC
ISCA1	AXIS_METABOLIC
ISCU	AXIS_METABOLIC
LDHA	AXIS_METABOLIC
LDHB	AXIS_METABOLIC
LRPPRC	AXIS_METABOLIC
MAOB	AXIS_METABOLIC
MDH1	AXIS_METABOLIC
MDH2	AXIS_METABOLIC
MFN2	AXIS_METABOLIC
MGST3	AXIS_METABOLIC
MPC1	AXIS_METABOLIC
MRPL11	AXIS_METABOLIC
MRPL15	AXIS_METABOLIC
MRPL34	AXIS_METABOLIC
MRPL35	AXIS_METABOLIC
MRPS11	AXIS_METABOLIC
MRPS12	AXIS_METABOLIC
MRPS15	AXIS_METABOLIC
MRPS22	AXIS_METABOLIC
MRPS30	AXIS_METABOLIC
MTRF1	AXIS_METABOLIC
MTRR	AXIS_METABOLIC
MTX2	AXIS_METABOLIC
NDUFA1	AXIS_METABOLIC
NDUFA2	AXIS_METABOLIC
NDUFA3	AXIS_METABOLIC
NDUFA4	AXIS_METABOLIC
NDUFA5	AXIS_METABOLIC
NDUFA6	AXIS_METABOLIC
NDUFA7	AXIS_METABOLIC
NDUFA8	AXIS_METABOLIC
NDUFA9	AXIS_METABOLIC
NDUFAB1	AXIS_METABOLIC
NDUFB1	AXIS_METABOLIC
NDUFB2	AXIS_METABOLIC
NDUFB3	AXIS_METABOLIC
NDUFB4	AXIS_METABOLIC
NDUFB5	AXIS_METABOLIC
NDUFB6	AXIS_METABOLIC
NDUFB7	AXIS_METABOLIC
NDUFB8	AXIS_METABOLIC
NDUFC1	AXIS_METABOLIC
NDUFC2	AXIS_METABOLIC
NDUFS1	AXIS_METABOLIC
NDUFS2	AXIS_METABOLIC
NDUFS3	AXIS_METABOLIC
NDUFS4	AXIS_METABOLIC
NDUFS6	AXIS_METABOLIC
NDUFS7	AXIS_METABOLIC
NDUFS8	AXIS_METABOLIC
NDUFV1	AXIS_METABOLIC
NDUFV2	AXIS_METABOLIC
NNT	AXIS_METABOLIC
NQO2	AXIS_METABOLIC
OAT	AXIS_METABOLIC
OGDH	AXIS_METABOLIC
OPA1	AXIS_METABOLIC
OXA1L	AXIS_METABOLIC
PDHA1	AXIS_METABOLIC
PDHB	AXIS_METABOLIC
PDHX	AXIS_METABOLIC
PDK4	AXIS_METABOLIC
PDP1	AXIS_METABOLIC
PHB2	AXIS_METABOLIC
PHYH	AXIS_METABOLIC
PMPCA	AXIS_METABOLIC
POLR2F	AXIS_METABOLIC
POR	AXIS_METABOLIC
PRDX3	AXIS_METABOLIC
RETSAT	AXIS_METABOLIC
RHOT1	AXIS_METABOLIC
RHOT2	AXIS_METABOLIC
SDHA	AXIS_METABOLIC
SDHB	AXIS_METABOLIC
SDHC	AXIS_METABOLIC
SDHD	AXIS_METABOLIC
SLC25A11	AXIS_METABOLIC
SLC25A12	AXIS_METABOLIC
SLC25A20	AXIS_METABOLIC
SLC25A3	AXIS_METABOLIC
SLC25A4	AXIS_METABOLIC
SLC25A5	AXIS_METABOLIC
SLC25A6	AXIS_METABOLIC
SUCLA2	AXIS_METABOLIC
SUCLG1	AXIS_METABOLIC
SUPV3L1	AXIS_METABOLIC
SURF1	AXIS_METABOLIC
TCIRG1	AXIS_METABOLIC
TIMM10	AXIS_METABOLIC
TIMM13	AXIS_METABOLIC
TIMM17A	AXIS_METABOLIC
TIMM50	AXIS_METABOLIC
TIMM8B	AXIS_METABOLIC
TIMM9	AXIS_METABOLIC
TOMM22	AXIS_METABOLIC
TOMM70	AXIS_METABOLIC
UQCR10	AXIS_METABOLIC
UQCR11	AXIS_METABOLIC
UQCRB	AXIS_METABOLIC
UQCRC1	AXIS_METABOLIC
UQCRC2	AXIS_METABOLIC
UQCRFS1	AXIS_METABOLIC
UQCRH	AXIS_METABOLIC
UQCRQ	AXIS_METABOLIC
VDAC1	AXIS_METABOLIC
VDAC2	AXIS_METABOLIC
VDAC3	AXIS_METABOLIC
AADAT	AXIS_METABOLIC
ACADL	AXIS_METABOLIC
ACADS	AXIS_METABOLIC
ACAT2	AXIS_METABOLIC
ACOT2	AXIS_METABOLIC
ACOT8	AXIS_METABOLIC
ACOX1	AXIS_METABOLIC
ACSL1	AXIS_METABOLIC
ACSL4	AXIS_METABOLIC
ACSL5	AXIS_METABOLIC
ACSM3	AXIS_METABOLIC
ACSS1	AXIS_METABOLIC
ADH1C	AXIS_METABOLIC
ADH7	AXIS_METABOLIC
ADIPOR2	AXIS_METABOLIC
ADSL	AXIS_METABOLIC
ALAD	AXIS_METABOLIC
ALDH1A1	AXIS_METABOLIC
ALDH3A1	AXIS_METABOLIC
ALDH3A2	AXIS_METABOLIC
ALDH9A1	AXIS_METABOLIC
ALDOA	AXIS_METABOLIC
AOC3	AXIS_METABOLIC
APEX1	AXIS_METABOLIC
AQP7	AXIS_METABOLIC
AUH	AXIS_METABOLIC
BCKDHB	AXIS_METABOLIC
BLVRA	AXIS_METABOLIC
BMPR1B	AXIS_METABOLIC
BPHL	AXIS_METABOLIC
CA2	AXIS_METABOLIC
CA4	AXIS_METABOLIC
CA6	AXIS_METABOLIC
CBR1	AXIS_METABOLIC
CBR3	AXIS_METABOLIC
CD1D	AXIS_METABOLIC
CD36	AXIS_METABOLIC
CEL	AXIS_METABOLIC
CIDEA	AXIS_METABOLIC
CPOX	AXIS_METABOLIC
CPT2	AXIS_METABOLIC
CRAT	AXIS_METABOLIC
CRYZ	AXIS_METABOLIC
CYP1A1	AXIS_METABOLIC
CYP4A11	AXIS_METABOLIC
CYP4A22	AXIS_METABOLIC
D2HGDH	AXIS_METABOLIC
DHCR24	AXIS_METABOLIC
ECI2	AXIS_METABOLIC
EHHADH	AXIS_METABOLIC
ELOVL5	AXIS_METABOLIC
ENO2	AXIS_METABOLIC
ENO3	AXIS_METABOLIC
EPHX1	AXIS_METABOLIC
ERP29	AXIS_METABOLIC
FABP1	AXIS_METABOLIC
FABP2	AXIS_METABOLIC
FASN	AXIS_METABOLIC
FMO1	AXIS_METABOLIC
G0S2	AXIS_METABOLIC
GABARAPL1	AXIS_METABOLIC
GAD2	AXIS_METABOLIC
GAPDHS	AXIS_METABOLIC
GCDH	AXIS_METABOLIC
GLUL	AXIS_METABOLIC
GPD1	AXIS_METABOLIC
GPD2	AXIS_METABOLIC
GRHPR	AXIS_METABOLIC
GSTZ1	AXIS_METABOLIC
H2AZ1	AXIS_METABOLIC
HADH	AXIS_METABOLIC
HAO2	AXIS_METABOLIC
HIBCH	AXIS_METABOLIC
HMGCL	AXIS_METABOLIC
HMGCS1	AXIS_METABOLIC
HMGCS2	AXIS_METABOLIC
HPGD	AXIS_METABOLIC
HSD17B11	AXIS_METABOLIC
HSD17B4	AXIS_METABOLIC
HSD17B7	AXIS_METABOLIC
HSDL2	AXIS_METABOLIC
HSP90AA1	AXIS_METABOLIC
HSPH1	AXIS_METABOLIC
IDI1	AXIS_METABOLIC
IL4I1	AXIS_METABOLIC
INMT	AXIS_METABOLIC
KMT5A	AXIS_METABOLIC
LGALS1	AXIS_METABOLIC
LTC4S	AXIS_METABOLIC
MAOA	AXIS_METABOLIC
MCEE	AXIS_METABOLIC
ME1	AXIS_METABOLIC
METAP1	AXIS_METABOLIC
MGLL	AXIS_METABOLIC
MIF	AXIS_METABOLIC
MIX23	AXIS_METABOLIC
MLYCD	AXIS_METABOLIC
NBN	AXIS_METABOLIC
NCAPH2	AXIS_METABOLIC
NSDHL	AXIS_METABOLIC
NTHL1	AXIS_METABOLIC
ODC1	AXIS_METABOLIC
OSTC	AXIS_METABOLIC
PCBD1	AXIS_METABOLIC
PPARA	AXIS_METABOLIC
PRDX6	AXIS_METABOLIC
PSME1	AXIS_METABOLIC
PTPRG	AXIS_METABOLIC
PTS	AXIS_METABOLIC
RAP1GDS1	AXIS_METABOLIC
RDH11	AXIS_METABOLIC
RDH16	AXIS_METABOLIC
REEP6	AXIS_METABOLIC
S100A10	AXIS_METABOLIC
SERINC1	AXIS_METABOLIC
SLC22A5	AXIS_METABOLIC
SMS	AXIS_METABOLIC
SUCLG2	AXIS_METABOLIC
TDO2	AXIS_METABOLIC
TP53INP2	AXIS_METABOLIC
UBE2L6	AXIS_METABOLIC
UGDH	AXIS_METABOLIC
UROD	AXIS_METABOLIC
UROS	AXIS_METABOLIC
VNN1	AXIS_METABOLIC
XIST	AXIS_METABOLIC
YWHAH	AXIS_METABOLIC
ABCB6	AXIS_METABOLIC
ADORA2B	AXIS_METABOLIC
AGL	AXIS_METABOLIC
AGRN	AXIS_METABOLIC
AK3	AXIS_METABOLIC
AK4	AXIS_METABOLIC
AKR1A1	AXIS_METABOLIC
ALDH7A1	AXIS_METABOLIC
ALDOB	AXIS_METABOLIC
ALG1	AXIS_METABOLIC
ANG	AXIS_METABOLIC
ANGPTL4	AXIS_METABOLIC
ANKZF1	AXIS_METABOLIC
ARPP19	AXIS_METABOLIC
ARTN	AXIS_METABOLIC
AURKA	AXIS_METABOLIC
B3GALT6	AXIS_METABOLIC
B3GAT1	AXIS_METABOLIC
B3GAT3	AXIS_METABOLIC
B3GNT3	AXIS_METABOLIC
B4GALT1	AXIS_METABOLIC
B4GALT2	AXIS_METABOLIC
B4GALT4	AXIS_METABOLIC
B4GALT7	AXIS_METABOLIC
BIK	AXIS_METABOLIC
BPNT1	AXIS_METABOLIC
CACNA1H	AXIS_METABOLIC
CAPN5	AXIS_METABOLIC
CASP6	AXIS_METABOLIC
CD44	AXIS_METABOLIC
CDK1	AXIS_METABOLIC
CENPA	AXIS_METABOLIC
CHPF	AXIS_METABOLIC
CHPF2	AXIS_METABOLIC
CHST1	AXIS_METABOLIC
CHST12	AXIS_METABOLIC
CHST2	AXIS_METABOLIC
CHST4	AXIS_METABOLIC
CHST6	AXIS_METABOLIC
CITED2	AXIS_METABOLIC
CLDN3	AXIS_METABOLIC
CLDN9	AXIS_METABOLIC
CLN6	AXIS_METABOLIC
COG2	AXIS_METABOLIC
COL5A1	AXIS_METABOLIC
COPB2	AXIS_METABOLIC
CTH	AXIS_METABOLIC
CXCR4	AXIS_METABOLIC
DCN	AXIS_METABOLIC
DDIT4	AXIS_METABOLIC
DEPDC1	AXIS_METABOLIC
DPYSL4	AXIS_METABOLIC
DSC2	AXIS_METABOLIC
ECD	AXIS_METABOLIC
EFNA3	AXIS_METABOLIC
EGFR	AXIS_METABOLIC
EGLN3	AXIS_METABOLIC
ELF3	AXIS_METABOLIC
ENO1	AXIS_METABOLIC
ERO1A	AXIS_METABOLIC
EXT1	AXIS_METABOLIC
EXT2	AXIS_METABOLIC
FAM162A	AXIS_METABOLIC
FBP2	AXIS_METABOLIC
FKBP4	AXIS_METABOLIC
FUT8	AXIS_METABOLIC
G6PD	AXIS_METABOLIC
GAL3ST1	AXIS_METABOLIC
GALE	AXIS_METABOLIC
GALK1	AXIS_METABOLIC
GALK2	AXIS_METABOLIC
GCLC	AXIS_METABOLIC
GFPT1	AXIS_METABOLIC
GFUS	AXIS_METABOLIC
GLCE	AXIS_METABOLIC
GLRX	AXIS_METABOLIC
GMPPA	AXIS_METABOLIC
GMPPB	AXIS_METABOLIC
GNE	AXIS_METABOLIC
GNPDA1	AXIS_METABOLIC
GOT1	AXIS_METABOLIC
GPC1	AXIS_METABOLIC
GPC3	AXIS_METABOLIC
GPC4	AXIS_METABOLIC
GPR87	AXIS_METABOLIC
GUSB	AXIS_METABOLIC
GYS1	AXIS_METABOLIC
GYS2	AXIS_METABOLIC
HAX1	AXIS_METABOLIC
HDLBP	AXIS_METABOLIC
HK2	AXIS_METABOLIC
HMMR	AXIS_METABOLIC
HOMER1	AXIS_METABOLIC
HS2ST1	AXIS_METABOLIC
HS6ST2	AXIS_METABOLIC
HSPA5	AXIS_METABOLIC
IDUA	AXIS_METABOLIC
IER3	AXIS_METABOLIC
IGFBP3	AXIS_METABOLIC
IL13RA1	AXIS_METABOLIC
IRS2	AXIS_METABOLIC
ISG20	AXIS_METABOLIC
KDELR3	AXIS_METABOLIC
KIF20A	AXIS_METABOLIC
KIF2A	AXIS_METABOLIC
LCT	AXIS_METABOLIC
LDHC	AXIS_METABOLIC
LHPP	AXIS_METABOLIC
LHX9	AXIS_METABOLIC
ME2	AXIS_METABOLIC
MED24	AXIS_METABOLIC
MERTK	AXIS_METABOLIC
MET	AXIS_METABOLIC
MIOX	AXIS_METABOLIC
MPI	AXIS_METABOLIC
MXI1	AXIS_METABOLIC
NANP	AXIS_METABOLIC
NASP	AXIS_METABOLIC
NDST3	AXIS_METABOLIC
NDUFV3	AXIS_METABOLIC
NOL3	AXIS_METABOLIC
NT5E	AXIS_METABOLIC
P4HA1	AXIS_METABOLIC
P4HA2	AXIS_METABOLIC
PAM	AXIS_METABOLIC
PAXIP1	AXIS_METABOLIC
PC	AXIS_METABOLIC
PDK3	AXIS_METABOLIC
PFKFB1	AXIS_METABOLIC
PFKP	AXIS_METABOLIC
PGAM1	AXIS_METABOLIC
PGAM2	AXIS_METABOLIC
PGK1	AXIS_METABOLIC
PGLS	AXIS_METABOLIC
PGM2	AXIS_METABOLIC
PHKA2	AXIS_METABOLIC
PKM	AXIS_METABOLIC
PKP2	AXIS_METABOLIC
PLOD1	AXIS_METABOLIC
PLOD2	AXIS_METABOLIC
PMM2	AXIS_METABOLIC
POLR3K	AXIS_METABOLIC
PPFIA4	AXIS_METABOLIC
PPIA	AXIS_METABOLIC
PPP2CB	AXIS_METABOLIC
PRPS1	AXIS_METABOLIC
PSMC4	AXIS_METABOLIC
PYGB	AXIS_METABOLIC
PYGL	AXIS_METABOLIC
QSOX1	AXIS_METABOLIC
RARS1	AXIS_METABOLIC
RBCK1	AXIS_METABOLIC
RPE	AXIS_METABOLIC
RRAGD	AXIS_METABOLIC
SAP30	AXIS_METABOLIC
SDC1	AXIS_METABOLIC
SDC2	AXIS_METABOLIC
SDC3	AXIS_METABOLIC
SLC16A3	AXIS_METABOLIC
SLC25A10	AXIS_METABOLIC
SLC25A13	AXIS_METABOLIC
SLC35A3	AXIS_METABOLIC
SLC37A4	AXIS_METABOLIC
SOD1	AXIS_METABOLIC
SOX9	AXIS_METABOLIC
SPAG4	AXIS_METABOLIC
SRD5A3	AXIS_METABOLIC
STC1	AXIS_METABOLIC
STC2	AXIS_METABOLIC
STMN1	AXIS_METABOLIC
TALDO1	AXIS_METABOLIC
TFF3	AXIS_METABOLIC
TGFA	AXIS_METABOLIC
TGFBI	AXIS_METABOLIC
TKTL1	AXIS_METABOLIC
TPBG	AXIS_METABOLIC
TPI1	AXIS_METABOLIC
TPST1	AXIS_METABOLIC
TXN	AXIS_METABOLIC
UGP2	AXIS_METABOLIC
VCAN	AXIS_METABOLIC
VEGFA	AXIS_METABOLIC
VLDLR	AXIS_METABOLIC
XYLT2	AXIS_METABOLIC
ZNF292	AXIS_METABOLIC
AK2	AXIS_CELL_CYCLE
ANP32E	AXIS_CELL_CYCLE
ASF1A	AXIS_CELL_CYCLE
ASF1B	AXIS_CELL_CYCLE
ATAD2	AXIS_CELL_CYCLE
AURKA	AXIS_CELL_CYCLE
AURKB	AXIS_CELL_CYCLE
BARD1	AXIS_CELL_CYCLE
BIRC5	AXIS_CELL_CYCLE
BRCA1	AXIS_CELL_CYCLE
BRCA2	AXIS_CELL_CYCLE
BRMS1L	AXIS_CELL_CYCLE
BUB1B	AXIS_CELL_CYCLE
CBX5	AXIS_CELL_CYCLE
CCNB2	AXIS_CELL_CYCLE
CCNE1	AXIS_CELL_CYCLE
CCP110	AXIS_CELL_CYCLE
CDC20	AXIS_CELL_CYCLE
CDC25A	AXIS_CELL_CYCLE
CDC25B	AXIS_CELL_CYCLE
CDCA3	AXIS_CELL_CYCLE
CDCA8	AXIS_CELL_CYCLE
CDK1	AXIS_CELL_CYCLE
CDK4	AXIS_CELL_CYCLE
CDKN1A	AXIS_CELL_CYCLE
CDKN1B	AXIS_CELL_CYCLE
CDKN2A	AXIS_CELL_CYCLE
CDKN2C	AXIS_CELL_CYCLE
CDKN3	AXIS_CELL_CYCLE
CENPE	AXIS_CELL_CYCLE
CENPM	AXIS_CELL_CYCLE
CHEK1	AXIS_CELL_CYCLE
CHEK2	AXIS_CELL_CYCLE
CIT	AXIS_CELL_CYCLE
CKS1B	AXIS_CELL_CYCLE
CKS2	AXIS_CELL_CYCLE
CNOT9	AXIS_CELL_CYCLE
CSE1L	AXIS_CELL_CYCLE
CTCF	AXIS_CELL_CYCLE
CTPS1	AXIS_CELL_CYCLE
DCK	AXIS_CELL_CYCLE
DCLRE1B	AXIS_CELL_CYCLE
DCTPP1	AXIS_CELL_CYCLE
DDX39A	AXIS_CELL_CYCLE
DEK	AXIS_CELL_CYCLE
DEPDC1	AXIS_CELL_CYCLE
DIAPH3	AXIS_CELL_CYCLE
DLGAP5	AXIS_CELL_CYCLE
DNMT1	AXIS_CELL_CYCLE
DONSON	AXIS_CELL_CYCLE
DSCC1	AXIS_CELL_CYCLE
DUT	AXIS_CELL_CYCLE
E2F8	AXIS_CELL_CYCLE
EED	AXIS_CELL_CYCLE
EIF2S1	AXIS_CELL_CYCLE
ESPL1	AXIS_CELL_CYCLE
EXOSC8	AXIS_CELL_CYCLE
EZH2	AXIS_CELL_CYCLE
GINS1	AXIS_CELL_CYCLE
GINS3	AXIS_CELL_CYCLE
GINS4	AXIS_CELL_CYCLE
GSPT1	AXIS_CELL_CYCLE
H2AX	AXIS_CELL_CYCLE
H2AZ1	AXIS_CELL_CYCLE
HELLS	AXIS_CELL_CYCLE
HMGA1	AXIS_CELL_CYCLE
HMGB2	AXIS_CELL_CYCLE
HMGB3	AXIS_CELL_CYCLE
HMMR	AXIS_CELL_CYCLE
HNRNPD	AXIS_CELL_CYCLE
HUS1	AXIS_CELL_CYCLE
ILF3	AXIS_CELL_CYCLE
ING3	AXIS_CELL_CYCLE
IPO7	AXIS_CELL_CYCLE
JPT1	AXIS_CELL_CYCLE
KIF18B	AXIS_CELL_CYCLE
KIF22	AXIS_CELL_CYCLE
KIF2C	AXIS_CELL_CYCLE
KIF4A	AXIS_CELL_CYCLE
KPNA2	AXIS_CELL_CYCLE
LBR	AXIS_CELL_CYCLE
LIG1	AXIS_CELL_CYCLE
LMNB1	AXIS_CELL_CYCLE
LUC7L3	AXIS_CELL_CYCLE
LYAR	AXIS_CELL_CYCLE
MAD2L1	AXIS_CELL_CYCLE
MCM2	AXIS_CELL_CYCLE
MCM3	AXIS_CELL_CYCLE
MCM4	AXIS_CELL_CYCLE
MCM5	AXIS_CELL_CYCLE
MCM6	AXIS_CELL_CYCLE
MCM7	AXIS_CELL_CYCLE
MELK	AXIS_CELL_CYCLE
MKI67	AXIS_CELL_CYCLE
MLH1	AXIS_CELL_CYCLE
MMS22L	AXIS_CELL_CYCLE
MRE11	AXIS_CELL_CYCLE
MSH2	AXIS_CELL_CYCLE
MTHFD2	AXIS_CELL_CYCLE
MXD3	AXIS_CELL_CYCLE
MYBL2	AXIS_CELL_CYCLE
MYC	AXIS_CELL_CYCLE
NAA38	AXIS_CELL_CYCLE
NAP1L1	AXIS_CELL_CYCLE
NASP	AXIS_CELL_CYCLE
NBN	AXIS_CELL_CYCLE
NCAPD2	AXIS_CELL_CYCLE
NME1	AXIS_CELL_CYCLE
NOLC1	AXIS_CELL_CYCLE
NOP56	AXIS_CELL_CYCLE
NUDT21	AXIS_CELL_CYCLE
NUP107	AXIS_CELL_CYCLE
NUP153	AXIS_CELL_CYCLE
NUP205	AXIS_CELL_CYCLE
ORC2	AXIS_CELL_CYCLE
ORC6	AXIS_CELL_CYCLE
PA2G4	AXIS_CELL_CYCLE
PAICS	AXIS_CELL_CYCLE
PAN2	AXIS_CELL_CYCLE
PCNA	AXIS_CELL_CYCLE
PDS5B	AXIS_CELL_CYCLE
PHF5A	AXIS_CELL_CYCLE
PLK1	AXIS_CELL_CYCLE
PLK4	AXIS_CELL_CYCLE
PMS2	AXIS_CELL_CYCLE
PNN	AXIS_CELL_CYCLE
POLA2	AXIS_CELL_CYCLE
POLD1	AXIS_CELL_CYCLE
POLD2	AXIS_CELL_CYCLE
POLD3	AXIS_CELL_CYCLE
POLE	AXIS_CELL_CYCLE
POLE4	AXIS_CELL_CYCLE
POP7	AXIS_CELL_CYCLE
PPM1D	AXIS_CELL_CYCLE
PPP1R8	AXIS_CELL_CYCLE
PRDX4	AXIS_CELL_CYCLE
PRIM2	AXIS_CELL_CYCLE
PRKDC	AXIS_CELL_CYCLE
PRPS1	AXIS_CELL_CYCLE
PSIP1	AXIS_CELL_CYCLE
PSMC3IP	AXIS_CELL_CYCLE
PTTG1	AXIS_CELL_CYCLE
RACGAP1	AXIS_CELL_CYCLE
RAD1	AXIS_CELL_CYCLE
RAD21	AXIS_CELL_CYCLE
RAD50	AXIS_CELL_CYCLE
RAD51AP1	AXIS_CELL_CYCLE
RAD51C	AXIS_CELL_CYCLE
RAN	AXIS_CELL_CYCLE
RANBP1	AXIS_CELL_CYCLE
RBBP7	AXIS_CELL_CYCLE
RFC1	AXIS_CELL_CYCLE
RFC2	AXIS_CELL_CYCLE
RFC3	AXIS_CELL_CYCLE
RNASEH2A	AXIS_CELL_CYCLE
RPA1	AXIS_CELL_CYCLE
RPA2	AXIS_CELL_CYCLE
RPA3	AXIS_CELL_CYCLE
RRM2	AXIS_CELL_CYCLE
SHMT1	AXIS_CELL_CYCLE
SLBP	AXIS_CELL_CYCLE
SMC1A	AXIS_CELL_CYCLE
SMC3	AXIS_CELL_CYCLE
SMC4	AXIS_CELL_CYCLE
SMC6	AXIS_CELL_CYCLE
SNRPB	AXIS_CELL_CYCLE
SPAG5	AXIS_CELL_CYCLE
SPC24	AXIS_CELL_CYCLE
SPC25	AXIS_CELL_CYCLE
SRSF1	AXIS_CELL_CYCLE
SRSF2	AXIS_CELL_CYCLE
SSRP1	AXIS_CELL_CYCLE
STAG1	AXIS_CELL_CYCLE
STMN1	AXIS_CELL_CYCLE
SUV39H1	AXIS_CELL_CYCLE
SYNCRIP	AXIS_CELL_CYCLE
TACC3	AXIS_CELL_CYCLE
TBRG4	AXIS_CELL_CYCLE
TCF19	AXIS_CELL_CYCLE
TFRC	AXIS_CELL_CYCLE
TIMELESS	AXIS_CELL_CYCLE
TIPIN	AXIS_CELL_CYCLE
TK1	AXIS_CELL_CYCLE
TMPO	AXIS_CELL_CYCLE
TOP2A	AXIS_CELL_CYCLE
TP53	AXIS_CELL_CYCLE
TRA2B	AXIS_CELL_CYCLE
TRIP13	AXIS_CELL_CYCLE
TUBB	AXIS_CELL_CYCLE
TUBG1	AXIS_CELL_CYCLE
UBE2S	AXIS_CELL_CYCLE
UBE2T	AXIS_CELL_CYCLE
UBR7	AXIS_CELL_CYCLE
UNG	AXIS_CELL_CYCLE
USP1	AXIS_CELL_CYCLE
WDR90	AXIS_CELL_CYCLE
WEE1	AXIS_CELL_CYCLE
XPO1	AXIS_CELL_CYCLE
XRCC6	AXIS_CELL_CYCLE
ZW10	AXIS_CELL_CYCLE
ABL1	AXIS_CELL_CYCLE
AMD1	AXIS_CELL_CYCLE
ARID4A	AXIS_CELL_CYCLE
ATF5	AXIS_CELL_CYCLE
ATRX	AXIS_CELL_CYCLE
BCL3	AXIS_CELL_CYCLE
BUB1	AXIS_CELL_CYCLE
BUB3	AXIS_CELL_CYCLE
CASP8AP2	AXIS_CELL_CYCLE
CBX1	AXIS_CELL_CYCLE
CCNA2	AXIS_CELL_CYCLE
CCND1	AXIS_CELL_CYCLE
CCNF	AXIS_CELL_CYCLE
CCNT1	AXIS_CELL_CYCLE
CDC27	AXIS_CELL_CYCLE
CDC45	AXIS_CELL_CYCLE
CDC6	AXIS_CELL_CYCLE
CDC7	AXIS_CELL_CYCLE
CENPA	AXIS_CELL_CYCLE
CENPF	AXIS_CELL_CYCLE
CHAF1A	AXIS_CELL_CYCLE
CHMP1A	AXIS_CELL_CYCLE
CUL1	AXIS_CELL_CYCLE
CUL3	AXIS_CELL_CYCLE
CUL4A	AXIS_CELL_CYCLE
CUL5	AXIS_CELL_CYCLE
DBF4	AXIS_CELL_CYCLE
DKC1	AXIS_CELL_CYCLE
DMD	AXIS_CELL_CYCLE
DR1	AXIS_CELL_CYCLE
DTYMK	AXIS_CELL_CYCLE
E2F1	AXIS_CELL_CYCLE
E2F2	AXIS_CELL_CYCLE
E2F3	AXIS_CELL_CYCLE
E2F4	AXIS_CELL_CYCLE
EFNA5	AXIS_CELL_CYCLE
EGF	AXIS_CELL_CYCLE
EWSR1	AXIS_CELL_CYCLE
EXO1	AXIS_CELL_CYCLE
FANCC	AXIS_CELL_CYCLE
FBXO5	AXIS_CELL_CYCLE
FOXN3	AXIS_CELL_CYCLE
G3BP1	AXIS_CELL_CYCLE
GINS2	AXIS_CELL_CYCLE
H2AZ2	AXIS_CELL_CYCLE
H2BC12	AXIS_CELL_CYCLE
HIF1A	AXIS_CELL_CYCLE
HIRA	AXIS_CELL_CYCLE
HMGN2	AXIS_CELL_CYCLE
HNRNPU	AXIS_CELL_CYCLE
HOXC10	AXIS_CELL_CYCLE
HSPA8	AXIS_CELL_CYCLE
INCENP	AXIS_CELL_CYCLE
KATNA1	AXIS_CELL_CYCLE
KIF11	AXIS_CELL_CYCLE
KIF15	AXIS_CELL_CYCLE
KIF20B	AXIS_CELL_CYCLE
KIF23	AXIS_CELL_CYCLE
KIF5B	AXIS_CELL_CYCLE
KMT5A	AXIS_CELL_CYCLE
KNL1	AXIS_CELL_CYCLE
KPNB1	AXIS_CELL_CYCLE
LIG3	AXIS_CELL_CYCLE
MAP3K20	AXIS_CELL_CYCLE
MAPK14	AXIS_CELL_CYCLE
MARCKS	AXIS_CELL_CYCLE
MEIS1	AXIS_CELL_CYCLE
MEIS2	AXIS_CELL_CYCLE
MNAT1	AXIS_CELL_CYCLE
MT2A	AXIS_CELL_CYCLE
MTF2	AXIS_CELL_CYCLE
NCL	AXIS_CELL_CYCLE
NDC80	AXIS_CELL_CYCLE
NEK2	AXIS_CELL_CYCLE
NOTCH2	AXIS_CELL_CYCLE
NSD2	AXIS_CELL_CYCLE
NUMA1	AXIS_CELL_CYCLE
NUP50	AXIS_CELL_CYCLE
NUP98	AXIS_CELL_CYCLE
NUSAP1	AXIS_CELL_CYCLE
ODC1	AXIS_CELL_CYCLE
ODF2	AXIS_CELL_CYCLE
ORC5	AXIS_CELL_CYCLE
PAFAH1B1	AXIS_CELL_CYCLE
PBK	AXIS_CELL_CYCLE
PML	AXIS_CELL_CYCLE
POLQ	AXIS_CELL_CYCLE
PRC1	AXIS_CELL_CYCLE
PRMT5	AXIS_CELL_CYCLE
PRP4K	AXIS_CELL_CYCLE
PTTG3P	AXIS_CELL_CYCLE
PURA	AXIS_CELL_CYCLE
RAD23B	AXIS_CELL_CYCLE
RAD54L	AXIS_CELL_CYCLE
RASAL2	AXIS_CELL_CYCLE
RBL1	AXIS_CELL_CYCLE
RBM14	AXIS_CELL_CYCLE
RPS6KA5	AXIS_CELL_CYCLE
SAP30	AXIS_CELL_CYCLE
SFPQ	AXIS_CELL_CYCLE
SLC12A2	AXIS_CELL_CYCLE
SLC38A1	AXIS_CELL_CYCLE
SLC7A1	AXIS_CELL_CYCLE
SLC7A5	AXIS_CELL_CYCLE
SMAD3	AXIS_CELL_CYCLE
SMARCC1	AXIS_CELL_CYCLE
SMC2	AXIS_CELL_CYCLE
SNRPD1	AXIS_CELL_CYCLE
SQLE	AXIS_CELL_CYCLE
SRSF10	AXIS_CELL_CYCLE
SS18	AXIS_CELL_CYCLE
STIL	AXIS_CELL_CYCLE
TENT4A	AXIS_CELL_CYCLE
TFDP1	AXIS_CELL_CYCLE
TGFB1	AXIS_CELL_CYCLE
TLE3	AXIS_CELL_CYCLE
TNPO2	AXIS_CELL_CYCLE
TOP1	AXIS_CELL_CYCLE
TPX2	AXIS_CELL_CYCLE
TRAIP	AXIS_CELL_CYCLE
TROAP	AXIS_CELL_CYCLE
TTK	AXIS_CELL_CYCLE
UBE2C	AXIS_CELL_CYCLE
UCK2	AXIS_CELL_CYCLE
UPF1	AXIS_CELL_CYCLE
WRN	AXIS_CELL_CYCLE
YTHDC1	AXIS_CELL_CYCLE
ABCE1	AXIS_CELL_CYCLE
ACP1	AXIS_CELL_CYCLE
AIMP2	AXIS_CELL_CYCLE
AP3S1	AXIS_CELL_CYCLE
APEX1	AXIS_CELL_CYCLE
C1QBP	AXIS_CELL_CYCLE
CAD	AXIS_CELL_CYCLE
CANX	AXIS_CELL_CYCLE
CBX3	AXIS_CELL_CYCLE
CCT2	AXIS_CELL_CYCLE
CCT3	AXIS_CELL_CYCLE
CCT4	AXIS_CELL_CYCLE
CCT5	AXIS_CELL_CYCLE
CCT7	AXIS_CELL_CYCLE
CDK2	AXIS_CELL_CYCLE
CLNS1A	AXIS_CELL_CYCLE
CNBP	AXIS_CELL_CYCLE
COPS5	AXIS_CELL_CYCLE
COX5A	AXIS_CELL_CYCLE
CSTF2	AXIS_CELL_CYCLE
CYC1	AXIS_CELL_CYCLE
DDX18	AXIS_CELL_CYCLE
DDX21	AXIS_CELL_CYCLE
DHX15	AXIS_CELL_CYCLE
EEF1B2	AXIS_CELL_CYCLE
EIF1AX	AXIS_CELL_CYCLE
EIF2S2	AXIS_CELL_CYCLE
EIF3B	AXIS_CELL_CYCLE
EIF3D	AXIS_CELL_CYCLE
EIF3J	AXIS_CELL_CYCLE
EIF4A1	AXIS_CELL_CYCLE
EIF4E	AXIS_CELL_CYCLE
EIF4G2	AXIS_CELL_CYCLE
EIF4H	AXIS_CELL_CYCLE
EPRS1	AXIS_CELL_CYCLE
ERH	AXIS_CELL_CYCLE
ETF1	AXIS_CELL_CYCLE
EXOSC7	AXIS_CELL_CYCLE
FAM120A	AXIS_CELL_CYCLE
FBL	AXIS_CELL_CYCLE
GLO1	AXIS_CELL_CYCLE
GNL3	AXIS_CELL_CYCLE
GOT2	AXIS_CELL_CYCLE
HDAC2	AXIS_CELL_CYCLE
HDDC2	AXIS_CELL_CYCLE
HDGF	AXIS_CELL_CYCLE
HNRNPA1	AXIS_CELL_CYCLE
HNRNPA2B1	AXIS_CELL_CYCLE
HNRNPA3	AXIS_CELL_CYCLE
HNRNPC	AXIS_CELL_CYCLE
HNRNPR	AXIS_CELL_CYCLE
HPRT1	AXIS_CELL_CYCLE
HSP90AB1	AXIS_CELL_CYCLE
HSPD1	AXIS_CELL_CYCLE
HSPE1	AXIS_CELL_CYCLE
IARS1	AXIS_CELL_CYCLE
IFRD1	AXIS_CELL_CYCLE
ILF2	AXIS_CELL_CYCLE
IMPDH2	AXIS_CELL_CYCLE
KARS1	AXIS_CELL_CYCLE
LDHA	AXIS_CELL_CYCLE
LSM2	AXIS_CELL_CYCLE
LSM7	AXIS_CELL_CYCLE
MRPL23	AXIS_CELL_CYCLE
MRPL9	AXIS_CELL_CYCLE
MRPS18B	AXIS_CELL_CYCLE
NCBP1	AXIS_CELL_CYCLE
NCBP2	AXIS_CELL_CYCLE
NDUFAB1	AXIS_CELL_CYCLE
NHP2	AXIS_CELL_CYCLE
NOP16	AXIS_CELL_CYCLE
NPM1	AXIS_CELL_CYCLE
PABPC1	AXIS_CELL_CYCLE
PABPC4	AXIS_CELL_CYCLE
PCBP1	AXIS_CELL_CYCLE
PGK1	AXIS_CELL_CYCLE
PHB1	AXIS_CELL_CYCLE
PHB2	AXIS_CELL_CYCLE
POLE3	AXIS_CELL_CYCLE
PPIA	AXIS_CELL_CYCLE
PPM1G	AXIS_CELL_CYCLE
PRDX3	AXIS_CELL_CYCLE
PRPF31	AXIS_CELL_CYCLE
PRPS2	AXIS_CELL_CYCLE
PSMA1	AXIS_CELL_CYCLE
PSMA2	AXIS_CELL_CYCLE
PSMA4	AXIS_CELL_CYCLE
PSMA6	AXIS_CELL_CYCLE
PSMA7	AXIS_CELL_CYCLE
PSMB2	AXIS_CELL_CYCLE
PSMB3	AXIS_CELL_CYCLE
PSMC4	AXIS_CELL_CYCLE
PSMC6	AXIS_CELL_CYCLE
PSMD1	AXIS_CELL_CYCLE
PSMD14	AXIS_CELL_CYCLE
PSMD3	AXIS_CELL_CYCLE
PSMD7	AXIS_CELL_CYCLE
PSMD8	AXIS_CELL_CYCLE
PTGES3	AXIS_CELL_CYCLE
PWP1	AXIS_CELL_CYCLE
RACK1	AXIS_CELL_CYCLE
RFC4	AXIS_CELL_CYCLE
RNPS1	AXIS_CELL_CYCLE
RPL14	AXIS_CELL_CYCLE
RPL18	AXIS_CELL_CYCLE
RPL22	AXIS_CELL_CYCLE
RPL34	AXIS_CELL_CYCLE
RPL6	AXIS_CELL_CYCLE
RPLP0	AXIS_CELL_CYCLE
RPS10	AXIS_CELL_CYCLE
RPS2	AXIS_CELL_CYCLE
RPS3	AXIS_CELL_CYCLE
RPS5	AXIS_CELL_CYCLE
RPS6	AXIS_CELL_CYCLE
RRM1	AXIS_CELL_CYCLE
RRP9	AXIS_CELL_CYCLE
RSL1D1	AXIS_CELL_CYCLE
RUVBL2	AXIS_CELL_CYCLE
SERBP1	AXIS_CELL_CYCLE
SET	AXIS_CELL_CYCLE
SF3A1	AXIS_CELL_CYCLE
SF3B3	AXIS_CELL_CYCLE
SLC25A3	AXIS_CELL_CYCLE
SNRPA	AXIS_CELL_CYCLE
SNRPA1	AXIS_CELL_CYCLE
SNRPB2	AXIS_CELL_CYCLE
SNRPD2	AXIS_CELL_CYCLE
SNRPD3	AXIS_CELL_CYCLE
SNRPG	AXIS_CELL_CYCLE
SRM	AXIS_CELL_CYCLE
SRPK1	AXIS_CELL_CYCLE
SRSF3	AXIS_CELL_CYCLE
SRSF7	AXIS_CELL_CYCLE
SSB	AXIS_CELL_CYCLE
SSBP1	AXIS_CELL_CYCLE
STARD7	AXIS_CELL_CYCLE
TARDBP	AXIS_CELL_CYCLE
TCP1	AXIS_CELL_CYCLE
TOMM70	AXIS_CELL_CYCLE
TRIM28	AXIS_CELL_CYCLE
TUFM	AXIS_CELL_CYCLE
TXNL4A	AXIS_CELL_CYCLE
TYMS	AXIS_CELL_CYCLE
U2AF1	AXIS_CELL_CYCLE
UBA2	AXIS_CELL_CYCLE
UBE2E1	AXIS_CELL_CYCLE
UBE2L3	AXIS_CELL_CYCLE
VBP1	AXIS_CELL_CYCLE
VDAC1	AXIS_CELL_CYCLE
VDAC3	AXIS_CELL_CYCLE
XPOT	AXIS_CELL_CYCLE
YWHAE	AXIS_CELL_CYCLE
YWHAQ	AXIS_CELL_CYCLE
AAAS	AXIS_CELL_CYCLE
ADA	AXIS_CELL_CYCLE
ADCY6	AXIS_CELL_CYCLE
ADRM1	AXIS_CELL_CYCLE
AGO4	AXIS_CELL_CYCLE
AK1	AXIS_CELL_CYCLE
AK3	AXIS_CELL_CYCLE
ALYREF	AXIS_CELL_CYCLE
APRT	AXIS_CELL_CYCLE
ARL6IP1	AXIS_CELL_CYCLE
BCAM	AXIS_CELL_CYCLE
BCAP31	AXIS_CELL_CYCLE
BOLA2	AXIS_CELL_CYCLE
BRF2	AXIS_CELL_CYCLE
CANT1	AXIS_CELL_CYCLE
CCNO	AXIS_CELL_CYCLE
CDA	AXIS_CELL_CYCLE
CETN2	AXIS_CELL_CYCLE
CLP1	AXIS_CELL_CYCLE
CMPK2	AXIS_CELL_CYCLE
COX17	AXIS_CELL_CYCLE
CSTF3	AXIS_CELL_CYCLE
DAD1	AXIS_CELL_CYCLE
DCTN4	AXIS_CELL_CYCLE
DDB1	AXIS_CELL_CYCLE
DDB2	AXIS_CELL_CYCLE
DGCR8	AXIS_CELL_CYCLE
DGUOK	AXIS_CELL_CYCLE
EDF1	AXIS_CELL_CYCLE
EIF1B	AXIS_CELL_CYCLE
ELL	AXIS_CELL_CYCLE
ELOA	AXIS_CELL_CYCLE
ERCC1	AXIS_CELL_CYCLE
ERCC2	AXIS_CELL_CYCLE
ERCC3	AXIS_CELL_CYCLE
ERCC4	AXIS_CELL_CYCLE
ERCC5	AXIS_CELL_CYCLE
ERCC8	AXIS_CELL_CYCLE
FEN1	AXIS_CELL_CYCLE
GMPR2	AXIS_CELL_CYCLE
GPX4	AXIS_CELL_CYCLE
GSDME	AXIS_CELL_CYCLE
GTF2A2	AXIS_CELL_CYCLE
GTF2B	AXIS_CELL_CYCLE
GTF2F1	AXIS_CELL_CYCLE
GTF2H1	AXIS_CELL_CYCLE
GTF2H3	AXIS_CELL_CYCLE
GTF2H5	AXIS_CELL_CYCLE
GTF3C5	AXIS_CELL_CYCLE
GUK1	AXIS_CELL_CYCLE
HCLS1	AXIS_CELL_CYCLE
ITPA	AXIS_CELL_CYCLE
MPC2	AXIS_CELL_CYCLE
MPG	AXIS_CELL_CYCLE
MRPL40	AXIS_CELL_CYCLE
NELFB	AXIS_CELL_CYCLE
NELFCD	AXIS_CELL_CYCLE
NELFE	AXIS_CELL_CYCLE
NFX1	AXIS_CELL_CYCLE
NME3	AXIS_CELL_CYCLE
NME4	AXIS_CELL_CYCLE
NPR2	AXIS_CELL_CYCLE
NT5C	AXIS_CELL_CYCLE
NT5C3A	AXIS_CELL_CYCLE
NUDT9	AXIS_CELL_CYCLE
PDE4B	AXIS_CELL_CYCLE
PDE6G	AXIS_CELL_CYCLE
PNP	AXIS_CELL_CYCLE
POLA1	AXIS_CELL_CYCLE
POLB	AXIS_CELL_CYCLE
POLD4	AXIS_CELL_CYCLE
POLH	AXIS_CELL_CYCLE
POLL	AXIS_CELL_CYCLE
POLR1C	AXIS_CELL_CYCLE
POLR1D	AXIS_CELL_CYCLE
POLR1H	AXIS_CELL_CYCLE
POLR2A	AXIS_CELL_CYCLE
POLR2C	AXIS_CELL_CYCLE
POLR2D	AXIS_CELL_CYCLE
POLR2E	AXIS_CELL_CYCLE
POLR2F	AXIS_CELL_CYCLE
POLR2G	AXIS_CELL_CYCLE
POLR2H	AXIS_CELL_CYCLE
POLR2I	AXIS_CELL_CYCLE
POLR2J	AXIS_CELL_CYCLE
POLR2K	AXIS_CELL_CYCLE
POLR3C	AXIS_CELL_CYCLE
POLR3GL	AXIS_CELL_CYCLE
POM121	AXIS_CELL_CYCLE
PRIM1	AXIS_CELL_CYCLE
RAD51	AXIS_CELL_CYCLE
RAD52	AXIS_CELL_CYCLE
RAE1	AXIS_CELL_CYCLE
RALA	AXIS_CELL_CYCLE
RBX1	AXIS_CELL_CYCLE
REV3L	AXIS_CELL_CYCLE
RFC5	AXIS_CELL_CYCLE
RNMT	AXIS_CELL_CYCLE
RRM2B	AXIS_CELL_CYCLE
SAC3D1	AXIS_CELL_CYCLE
SDCBP	AXIS_CELL_CYCLE
SEC61A1	AXIS_CELL_CYCLE
SF3A3	AXIS_CELL_CYCLE
SMAD5	AXIS_CELL_CYCLE
SNAPC4	AXIS_CELL_CYCLE
SNAPC5	AXIS_CELL_CYCLE
SRSF6	AXIS_CELL_CYCLE
STX3	AXIS_CELL_CYCLE
SUPT4H1	AXIS_CELL_CYCLE
SUPT5H	AXIS_CELL_CYCLE
SURF1	AXIS_CELL_CYCLE
TAF10	AXIS_CELL_CYCLE
TAF12	AXIS_CELL_CYCLE
TAF13	AXIS_CELL_CYCLE
TAF1C	AXIS_CELL_CYCLE
TAF6	AXIS_CELL_CYCLE
TAF9	AXIS_CELL_CYCLE
TARBP2	AXIS_CELL_CYCLE
TK2	AXIS_CELL_CYCLE
TMED2	AXIS_CELL_CYCLE
TSG101	AXIS_CELL_CYCLE
UMPS	AXIS_CELL_CYCLE
UPF3B	AXIS_CELL_CYCLE
USP11	AXIS_CELL_CYCLE
VPS28	AXIS_CELL_CYCLE
VPS37B	AXIS_CELL_CYCLE
VPS37D	AXIS_CELL_CYCLE
XPC	AXIS_CELL_CYCLE
ZNF707	AXIS_CELL_CYCLE
ZWINT	AXIS_CELL_CYCLE
ABCA1	AXIS_INFLAMMATION
ACKR3	AXIS_INFLAMMATION
AREG	AXIS_INFLAMMATION
ATF3	AXIS_INFLAMMATION
ATP2B1	AXIS_INFLAMMATION
B4GALT1	AXIS_INFLAMMATION
B4GALT5	AXIS_INFLAMMATION
BCL2A1	AXIS_INFLAMMATION
BCL3	AXIS_INFLAMMATION
BCL6	AXIS_INFLAMMATION
BHLHE40	AXIS_INFLAMMATION
BIRC2	AXIS_INFLAMMATION
BIRC3	AXIS_INFLAMMATION
BMP2	AXIS_INFLAMMATION
BTG1	AXIS_INFLAMMATION
BTG2	AXIS_INFLAMMATION
BTG3	AXIS_INFLAMMATION
CCL2	AXIS_INFLAMMATION
CCL20	AXIS_INFLAMMATION
CCL4	AXIS_INFLAMMATION
CCL5	AXIS_INFLAMMATION
CCN1	AXIS_INFLAMMATION
CCND1	AXIS_INFLAMMATION
CCNL1	AXIS_INFLAMMATION
CCRL2	AXIS_INFLAMMATION
CD44	AXIS_INFLAMMATION
CD69	AXIS_INFLAMMATION
CD80	AXIS_INFLAMMATION
CD83	AXIS_INFLAMMATION
CDKN1A	AXIS_INFLAMMATION
CEBPB	AXIS_INFLAMMATION
CEBPD	AXIS_INFLAMMATION
CFLAR	AXIS_INFLAMMATION
CLCF1	AXIS_INFLAMMATION
CSF1	AXIS_INFLAMMATION
CSF2	AXIS_INFLAMMATION
CXCL1	AXIS_INFLAMMATION
CXCL10	AXIS_INFLAMMATION
CXCL11	AXIS_INFLAMMATION
CXCL2	AXIS_INFLAMMATION
CXCL3	AXIS_INFLAMMATION
CXCL6	AXIS_INFLAMMATION
DENND5A	AXIS_INFLAMMATION
DNAJB4	AXIS_INFLAMMATION
DRAM1	AXIS_INFLAMMATION
DUSP1	AXIS_INFLAMMATION
DUSP2	AXIS_INFLAMMATION
DUSP4	AXIS_INFLAMMATION
DUSP5	AXIS_INFLAMMATION
EDN1	AXIS_INFLAMMATION
EFNA1	AXIS_INFLAMMATION
EGR1	AXIS_INFLAMMATION
EGR2	AXIS_INFLAMMATION
EGR3	AXIS_INFLAMMATION
EHD1	AXIS_INFLAMMATION
EIF1	AXIS_INFLAMMATION
ETS2	AXIS_INFLAMMATION
F2RL1	AXIS_INFLAMMATION
F3	AXIS_INFLAMMATION
FJX1	AXIS_INFLAMMATION
FOS	AXIS_INFLAMMATION
FOSB	AXIS_INFLAMMATION
FOSL1	AXIS_INFLAMMATION
FOSL2	AXIS_INFLAMMATION
FUT4	AXIS_INFLAMMATION
G0S2	AXIS_INFLAMMATION
GADD45A	AXIS_INFLAMMATION
GADD45B	AXIS_INFLAMMATION
GCH1	AXIS_INFLAMMATION
GEM	AXIS_INFLAMMATION
GFPT2	AXIS_INFLAMMATION
GPR183	AXIS_INFLAMMATION
HBEGF	AXIS_INFLAMMATION
HES1	AXIS_INFLAMMATION
ICAM1	AXIS_INFLAMMATION
ICOSLG	AXIS_INFLAMMATION
ID2	AXIS_INFLAMMATION
IER2	AXIS_INFLAMMATION
IER3	AXIS_INFLAMMATION
IER5	AXIS_INFLAMMATION
IFIH1	AXIS_INFLAMMATION
IFIT2	AXIS_INFLAMMATION
IFNGR2	AXIS_INFLAMMATION
IL12B	AXIS_INFLAMMATION
IL15RA	AXIS_INFLAMMATION
IL18	AXIS_INFLAMMATION
IL1A	AXIS_INFLAMMATION
IL1B	AXIS_INFLAMMATION
IL23A	AXIS_INFLAMMATION
IL6	AXIS_INFLAMMATION
IL6ST	AXIS_INFLAMMATION
IL7R	AXIS_INFLAMMATION
INHBA	AXIS_INFLAMMATION
IRF1	AXIS_INFLAMMATION
IRS2	AXIS_INFLAMMATION
JAG1	AXIS_INFLAMMATION
JUN	AXIS_INFLAMMATION
JUNB	AXIS_INFLAMMATION
KDM6B	AXIS_INFLAMMATION
KLF10	AXIS_INFLAMMATION
KLF2	AXIS_INFLAMMATION
KLF4	AXIS_INFLAMMATION
KLF6	AXIS_INFLAMMATION
KLF9	AXIS_INFLAMMATION
KYNU	AXIS_INFLAMMATION
LAMB3	AXIS_INFLAMMATION
LDLR	AXIS_INFLAMMATION
LIF	AXIS_INFLAMMATION
LITAF	AXIS_INFLAMMATION
MAFF	AXIS_INFLAMMATION
MAP2K3	AXIS_INFLAMMATION
MAP3K8	AXIS_INFLAMMATION
MARCKS	AXIS_INFLAMMATION
MCL1	AXIS_INFLAMMATION
MSC	AXIS_INFLAMMATION
MXD1	AXIS_INFLAMMATION
MYC	AXIS_INFLAMMATION
NAMPT	AXIS_INFLAMMATION
NFAT5	AXIS_INFLAMMATION
NFE2L2	AXIS_INFLAMMATION
NFIL3	AXIS_INFLAMMATION
NFKB1	AXIS_INFLAMMATION
NFKB2	AXIS_INFLAMMATION
NFKBIA	AXIS_INFLAMMATION
NFKBIE	AXIS_INFLAMMATION
NINJ1	AXIS_INFLAMMATION
NR4A1	AXIS_INFLAMMATION
NR4A2	AXIS_INFLAMMATION
NR4A3	AXIS_INFLAMMATION
OLR1	AXIS_INFLAMMATION
PANX1	AXIS_INFLAMMATION
PDE4B	AXIS_INFLAMMATION
PDLIM5	AXIS_INFLAMMATION
PER1	AXIS_INFLAMMATION
PFKFB3	AXIS_INFLAMMATION
PHLDA1	AXIS_INFLAMMATION
PHLDA2	AXIS_INFLAMMATION
PLAU	AXIS_INFLAMMATION
PLAUR	AXIS_INFLAMMATION
PLEK	AXIS_INFLAMMATION
PLK2	AXIS_INFLAMMATION
PLPP3	AXIS_INFLAMMATION
PMEPA1	AXIS_INFLAMMATION
PNRC1	AXIS_INFLAMMATION
PPP1R15A	AXIS_INFLAMMATION
PTGER4	AXIS_INFLAMMATION
PTGS2	AXIS_INFLAMMATION
PTPRE	AXIS_INFLAMMATION
PTX3	AXIS_INFLAMMATION
RCAN1	AXIS_INFLAMMATION
REL	AXIS_INFLAMMATION
RELA	AXIS_INFLAMMATION
RELB	AXIS_INFLAMMATION
RHOB	AXIS_INFLAMMATION
RIGI	AXIS_INFLAMMATION
RIPK2	AXIS_INFLAMMATION
RNF19B	AXIS_INFLAMMATION
SAT1	AXIS_INFLAMMATION
SDC4	AXIS_INFLAMMATION
SERPINB2	AXIS_INFLAMMATION
SERPINB8	AXIS_INFLAMMATION
SERPINE1	AXIS_INFLAMMATION
SGK1	AXIS_INFLAMMATION
SIK1	AXIS_INFLAMMATION
SLC16A6	AXIS_INFLAMMATION
SLC2A3	AXIS_INFLAMMATION
SLC2A6	AXIS_INFLAMMATION
SMAD3	AXIS_INFLAMMATION
SNN	AXIS_INFLAMMATION
SOCS3	AXIS_INFLAMMATION
SOD2	AXIS_INFLAMMATION
SPHK1	AXIS_INFLAMMATION
SPSB1	AXIS_INFLAMMATION
SQSTM1	AXIS_INFLAMMATION
STAT5A	AXIS_INFLAMMATION
TANK	AXIS_INFLAMMATION
TAP1	AXIS_INFLAMMATION
TGIF1	AXIS_INFLAMMATION
TIPARP	AXIS_INFLAMMATION
TLR2	AXIS_INFLAMMATION
TNC	AXIS_INFLAMMATION
TNF	AXIS_INFLAMMATION
TNFAIP2	AXIS_INFLAMMATION
TNFAIP3	AXIS_INFLAMMATION
TNFAIP6	AXIS_INFLAMMATION
TNFAIP8	AXIS_INFLAMMATION
TNFRSF9	AXIS_INFLAMMATION
TNFSF9	AXIS_INFLAMMATION
TNIP1	AXIS_INFLAMMATION
TNIP2	AXIS_INFLAMMATION
TRAF1	AXIS_INFLAMMATION
TRIB1	AXIS_INFLAMMATION
TRIP10	AXIS_INFLAMMATION
TSC22D1	AXIS_INFLAMMATION
TUBB2A	AXIS_INFLAMMATION
VEGFA	AXIS_INFLAMMATION
YRDC	AXIS_INFLAMMATION
ZBTB10	AXIS_INFLAMMATION
ZC3H12A	AXIS_INFLAMMATION
ZFP36	AXIS_INFLAMMATION
ADAR	AXIS_INFLAMMATION
APOL6	AXIS_INFLAMMATION
ARID5B	AXIS_INFLAMMATION
ARL4A	AXIS_INFLAMMATION
AUTS2	AXIS_INFLAMMATION
B2M	AXIS_INFLAMMATION
BANK1	AXIS_INFLAMMATION
BATF2	AXIS_INFLAMMATION
BPGM	AXIS_INFLAMMATION
BST2	AXIS_INFLAMMATION
C1R	AXIS_INFLAMMATION
C1S	AXIS_INFLAMMATION
CASP1	AXIS_INFLAMMATION
CASP3	AXIS_INFLAMMATION
CASP4	AXIS_INFLAMMATION
CASP7	AXIS_INFLAMMATION
CASP8	AXIS_INFLAMMATION
CCL7	AXIS_INFLAMMATION
CD274	AXIS_INFLAMMATION
CD38	AXIS_INFLAMMATION
CD40	AXIS_INFLAMMATION
CD74	AXIS_INFLAMMATION
CD86	AXIS_INFLAMMATION
CFB	AXIS_INFLAMMATION
CFH	AXIS_INFLAMMATION
CIITA	AXIS_INFLAMMATION
CMKLR1	AXIS_INFLAMMATION
CMPK2	AXIS_INFLAMMATION
CMTR1	AXIS_INFLAMMATION
CSF2RB	AXIS_INFLAMMATION
CXCL9	AXIS_INFLAMMATION
DDX60	AXIS_INFLAMMATION
DHX58	AXIS_INFLAMMATION
EIF2AK2	AXIS_INFLAMMATION
EIF4E3	AXIS_INFLAMMATION
EPSTI1	AXIS_INFLAMMATION
FAS	AXIS_INFLAMMATION
FCGR1A	AXIS_INFLAMMATION
FGL2	AXIS_INFLAMMATION
FPR1	AXIS_INFLAMMATION
GBP4	AXIS_INFLAMMATION
GBP6	AXIS_INFLAMMATION
GPR18	AXIS_INFLAMMATION
GZMA	AXIS_INFLAMMATION
HELZ2	AXIS_INFLAMMATION
HERC6	AXIS_INFLAMMATION
HIF1A	AXIS_INFLAMMATION
HLA-A	AXIS_INFLAMMATION
HLA-B	AXIS_INFLAMMATION
HLA-DMA	AXIS_INFLAMMATION
HLA-DQA1	AXIS_INFLAMMATION
HLA-DRB1	AXIS_INFLAMMATION
HLA-G	AXIS_INFLAMMATION
IDO1	AXIS_INFLAMMATION
IFI27	AXIS_INFLAMMATION
IFI30	AXIS_INFLAMMATION
IFI35	AXIS_INFLAMMATION
IFI44	AXIS_INFLAMMATION
IFI44L	AXIS_INFLAMMATION
IFIT1	AXIS_INFLAMMATION
IFIT3	AXIS_INFLAMMATION
IFITM2	AXIS_INFLAMMATION
IFITM3	AXIS_INFLAMMATION
IFNAR2	AXIS_INFLAMMATION
IL10RA	AXIS_INFLAMMATION
IL15	AXIS_INFLAMMATION
IL18BP	AXIS_INFLAMMATION
IL2RB	AXIS_INFLAMMATION
IL4R	AXIS_INFLAMMATION
IL7	AXIS_INFLAMMATION
IRF2	AXIS_INFLAMMATION
IRF4	AXIS_INFLAMMATION
IRF5	AXIS_INFLAMMATION
IRF7	AXIS_INFLAMMATION
IRF8	AXIS_INFLAMMATION
IRF9	AXIS_INFLAMMATION
ISG15	AXIS_INFLAMMATION
ISG20	AXIS_INFLAMMATION
ISOC1	AXIS_INFLAMMATION
ITGB7	AXIS_INFLAMMATION
JAK2	AXIS_INFLAMMATION
KLRK1	AXIS_INFLAMMATION
LAP3	AXIS_INFLAMMATION
LATS2	AXIS_INFLAMMATION
LCP2	AXIS_INFLAMMATION
LGALS3BP	AXIS_INFLAMMATION
LY6E	AXIS_INFLAMMATION
LYSMD2	AXIS_INFLAMMATION
MARCHF1	AXIS_INFLAMMATION
MT2A	AXIS_INFLAMMATION
MTHFD2	AXIS_INFLAMMATION
MVP	AXIS_INFLAMMATION
MX1	AXIS_INFLAMMATION
MX2	AXIS_INFLAMMATION
MYD88	AXIS_INFLAMMATION
NCOA3	AXIS_INFLAMMATION
NLRC5	AXIS_INFLAMMATION
NMI	AXIS_INFLAMMATION
NOD1	AXIS_INFLAMMATION
NUP93	AXIS_INFLAMMATION
OAS2	AXIS_INFLAMMATION
OAS3	AXIS_INFLAMMATION
OASL	AXIS_INFLAMMATION
OGFR	AXIS_INFLAMMATION
P2RY14	AXIS_INFLAMMATION
PARP12	AXIS_INFLAMMATION
PARP14	AXIS_INFLAMMATION
PELI1	AXIS_INFLAMMATION
PFKP	AXIS_INFLAMMATION
PIM1	AXIS_INFLAMMATION
PLA2G4A	AXIS_INFLAMMATION
PLSCR1	AXIS_INFLAMMATION
PML	AXIS_INFLAMMATION
PNP	AXIS_INFLAMMATION
PNPT1	AXIS_INFLAMMATION
PSMA2	AXIS_INFLAMMATION
PSMA3	AXIS_INFLAMMATION
PSMB10	AXIS_INFLAMMATION
PSMB2	AXIS_INFLAMMATION
PSMB8	AXIS_INFLAMMATION
PSMB9	AXIS_INFLAMMATION
PSME1	AXIS_INFLAMMATION
PSME2	AXIS_INFLAMMATION
PTPN1	AXIS_INFLAMMATION
PTPN2	AXIS_INFLAMMATION
PTPN6	AXIS_INFLAMMATION
RAPGEF6	AXIS_INFLAMMATION
RBCK1	AXIS_INFLAMMATION
RIPK1	AXIS_INFLAMMATION
RNF213	AXIS_INFLAMMATION
RNF31	AXIS_INFLAMMATION
RSAD2	AXIS_INFLAMMATION
RTP4	AXIS_INFLAMMATION
SAMD9L	AXIS_INFLAMMATION
SAMHD1	AXIS_INFLAMMATION
SECTM1	AXIS_INFLAMMATION
SELP	AXIS_INFLAMMATION
SERPING1	AXIS_INFLAMMATION
SLAMF7	AXIS_INFLAMMATION
SLC25A28	AXIS_INFLAMMATION
SOCS1	AXIS_INFLAMMATION
SP110	AXIS_INFLAMMATION
SPPL2A	AXIS_INFLAMMATION
SRI	AXIS_INFLAMMATION
SSPN	AXIS_INFLAMMATION
ST3GAL5	AXIS_INFLAMMATION
ST8SIA4	AXIS_INFLAMMATION
STAT1	AXIS_INFLAMMATION
STAT2	AXIS_INFLAMMATION
STAT3	AXIS_INFLAMMATION
STAT4	AXIS_INFLAMMATION
TAPBP	AXIS_INFLAMMATION
TDRD7	AXIS_INFLAMMATION
TMT1B	AXIS_INFLAMMATION
TNFSF10	AXIS_INFLAMMATION
TOR1B	AXIS_INFLAMMATION
TRAFD1	AXIS_INFLAMMATION
TRIM14	AXIS_INFLAMMATION
TRIM21	AXIS_INFLAMMATION
TRIM25	AXIS_INFLAMMATION
TRIM26	AXIS_INFLAMMATION
TXNIP	AXIS_INFLAMMATION
UBE2L6	AXIS_INFLAMMATION
UPP1	AXIS_INFLAMMATION
USP18	AXIS_INFLAMMATION
VAMP5	AXIS_INFLAMMATION
VAMP8	AXIS_INFLAMMATION
VCAM1	AXIS_INFLAMMATION
WARS1	AXIS_INFLAMMATION
XAF1	AXIS_INFLAMMATION
XCL1	AXIS_INFLAMMATION
ZBP1	AXIS_INFLAMMATION
ZNFX1	AXIS_INFLAMMATION
ACTN2	AXIS_INFLAMMATION
ADAM9	AXIS_INFLAMMATION
ADRA2B	AXIS_INFLAMMATION
AKAP10	AXIS_INFLAMMATION
ANG	AXIS_INFLAMMATION
ANXA5	AXIS_INFLAMMATION
APOA4	AXIS_INFLAMMATION
APOBEC3F	AXIS_INFLAMMATION
APOBEC3G	AXIS_INFLAMMATION
APOC1	AXIS_INFLAMMATION
ATOX1	AXIS_INFLAMMATION
BRPF3	AXIS_INFLAMMATION
C1QA	AXIS_INFLAMMATION
C1QC	AXIS_INFLAMMATION
C2	AXIS_INFLAMMATION
C3	AXIS_INFLAMMATION
C4BPB	AXIS_INFLAMMATION
C9	AXIS_INFLAMMATION
CA2	AXIS_INFLAMMATION
CALM1	AXIS_INFLAMMATION
CALM3	AXIS_INFLAMMATION
CASP10	AXIS_INFLAMMATION
CASP5	AXIS_INFLAMMATION
CASP9	AXIS_INFLAMMATION
CBLB	AXIS_INFLAMMATION
CD36	AXIS_INFLAMMATION
CD40LG	AXIS_INFLAMMATION
CD46	AXIS_INFLAMMATION
CD55	AXIS_INFLAMMATION
CD59	AXIS_INFLAMMATION
CDA	AXIS_INFLAMMATION
CDH13	AXIS_INFLAMMATION
CDK5R1	AXIS_INFLAMMATION
CLU	AXIS_INFLAMMATION
COL4A2	AXIS_INFLAMMATION
CP	AXIS_INFLAMMATION
CPM	AXIS_INFLAMMATION
CPQ	AXIS_INFLAMMATION
CR1	AXIS_INFLAMMATION
CR2	AXIS_INFLAMMATION
CSRP1	AXIS_INFLAMMATION
CTSB	AXIS_INFLAMMATION
CTSC	AXIS_INFLAMMATION
CTSD	AXIS_INFLAMMATION
CTSH	AXIS_INFLAMMATION
CTSL	AXIS_INFLAMMATION
CTSO	AXIS_INFLAMMATION
CTSS	AXIS_INFLAMMATION
CTSV	AXIS_INFLAMMATION
DGKG	AXIS_INFLAMMATION
DGKH	AXIS_INFLAMMATION
DOCK10	AXIS_INFLAMMATION
DOCK4	AXIS_INFLAMMATION
DOCK9	AXIS_INFLAMMATION
DPP4	AXIS_INFLAMMATION
DUSP6	AXIS_INFLAMMATION
DYRK2	AXIS_INFLAMMATION
ERAP2	AXIS_INFLAMMATION
F10	AXIS_INFLAMMATION
F2	AXIS_INFLAMMATION
F5	AXIS_INFLAMMATION
F7	AXIS_INFLAMMATION
F8	AXIS_INFLAMMATION
FCER1G	AXIS_INFLAMMATION
FCN1	AXIS_INFLAMMATION
FDX1	AXIS_INFLAMMATION
FN1	AXIS_INFLAMMATION
FYN	AXIS_INFLAMMATION
GATA3	AXIS_INFLAMMATION
GCA	AXIS_INFLAMMATION
GMFB	AXIS_INFLAMMATION
GNAI2	AXIS_INFLAMMATION
GNAI3	AXIS_INFLAMMATION
GNB2	AXIS_INFLAMMATION
GNB4	AXIS_INFLAMMATION
GNG2	AXIS_INFLAMMATION
GNGT2	AXIS_INFLAMMATION
GP1BA	AXIS_INFLAMMATION
GP9	AXIS_INFLAMMATION
GPD2	AXIS_INFLAMMATION
GRB2	AXIS_INFLAMMATION
GZMB	AXIS_INFLAMMATION
GZMK	AXIS_INFLAMMATION
HNF4A	AXIS_INFLAMMATION
HPCAL4	AXIS_INFLAMMATION
HSPA1A	AXIS_INFLAMMATION
HSPA5	AXIS_INFLAMMATION
ITGAM	AXIS_INFLAMMATION
ITIH1	AXIS_INFLAMMATION
KCNIP2	AXIS_INFLAMMATION
KCNIP3	AXIS_INFLAMMATION
KIF2A	AXIS_INFLAMMATION
KLK1	AXIS_INFLAMMATION
KLKB1	AXIS_INFLAMMATION
L3MBTL4	AXIS_INFLAMMATION
LAMP2	AXIS_INFLAMMATION
LCK	AXIS_INFLAMMATION
LGALS3	AXIS_INFLAMMATION
LGMN	AXIS_INFLAMMATION
LIPA	AXIS_INFLAMMATION
LRP1	AXIS_INFLAMMATION
LTA4H	AXIS_INFLAMMATION
LTF	AXIS_INFLAMMATION
LYN	AXIS_INFLAMMATION
ME1	AXIS_INFLAMMATION
MMP12	AXIS_INFLAMMATION
MMP13	AXIS_INFLAMMATION
MMP14	AXIS_INFLAMMATION
MMP15	AXIS_INFLAMMATION
MMP8	AXIS_INFLAMMATION
MSRB1	AXIS_INFLAMMATION
MT3	AXIS_INFLAMMATION
NOTCH4	AXIS_INFLAMMATION
PCLO	AXIS_INFLAMMATION
PCSK9	AXIS_INFLAMMATION
PDGFB	AXIS_INFLAMMATION
PDP1	AXIS_INFLAMMATION
PFN1	AXIS_INFLAMMATION
PHEX	AXIS_INFLAMMATION
PIK3CA	AXIS_INFLAMMATION
PIK3CG	AXIS_INFLAMMATION
PIK3R5	AXIS_INFLAMMATION
PLA2G7	AXIS_INFLAMMATION
PLAT	AXIS_INFLAMMATION
PLG	AXIS_INFLAMMATION
PPP2CB	AXIS_INFLAMMATION
PPP4C	AXIS_INFLAMMATION
PRCP	AXIS_INFLAMMATION
PRDM4	AXIS_INFLAMMATION
PREP	AXIS_INFLAMMATION
PRKCD	AXIS_INFLAMMATION
PRSS3	AXIS_INFLAMMATION
PRSS36	AXIS_INFLAMMATION
PSEN1	AXIS_INFLAMMATION
RABIF	AXIS_INFLAMMATION
RAF1	AXIS_INFLAMMATION
RASGRP1	AXIS_INFLAMMATION
RBSN	AXIS_INFLAMMATION
RCE1	AXIS_INFLAMMATION
RHOG	AXIS_INFLAMMATION
RNF4	AXIS_INFLAMMATION
S100A12	AXIS_INFLAMMATION
S100A13	AXIS_INFLAMMATION
S100A9	AXIS_INFLAMMATION
SCG3	AXIS_INFLAMMATION
SERPINA1	AXIS_INFLAMMATION
SERPINC1	AXIS_INFLAMMATION
SH2B3	AXIS_INFLAMMATION
SIRT6	AXIS_INFLAMMATION
SPOCK2	AXIS_INFLAMMATION
SRC	AXIS_INFLAMMATION
STX4	AXIS_INFLAMMATION
TFPI2	AXIS_INFLAMMATION
TIMP1	AXIS_INFLAMMATION
TIMP2	AXIS_INFLAMMATION
TMPRSS6	AXIS_INFLAMMATION
USP14	AXIS_INFLAMMATION
USP15	AXIS_INFLAMMATION
USP16	AXIS_INFLAMMATION
USP8	AXIS_INFLAMMATION
VCPIP1	AXIS_INFLAMMATION
WAS	AXIS_INFLAMMATION
XPNPEP1	AXIS_INFLAMMATION
ZEB1	AXIS_INFLAMMATION
ZFPM2	AXIS_INFLAMMATION
